# Large genomic variants reveal unexplored intraspecific diversity in *Brassica rapa* genomes

**DOI:** 10.1101/2020.07.02.183640

**Authors:** Julien Boutte, Loeiz Maillet, Thomas Chaussepied, Sébastien Letort, Jean-Marc Aury, Caroline Belser, Franz Boideau, Anael Brunet, Olivier Coriton, Gwenaëlle Deniot, Cyril Falentin, Virginie Huteau, Maryse Lodé, Jérôme Morice, Gwenn Trotoux, Anne-Marie Chèvre, Mathieu Rousseau-Gueutin, Julie Ferreira de Carvalho

**Affiliations:** IGEPP, INRAE, Institut Agro, Univ Rennes, 35653 Le Rheu, France; IRISA/INRIA, Campus de Beaulieu, 35042 Rennes Cedex, France; Génomique Métabolique, Genoscope, Institut de biologie François-Jacob, CEA, CNRS, Univ Evry, Université Paris-Saclay, 91057 Evry, France

**Keywords:** *Brassica*, Genome evolution, Transposable elements, LTR Gypsy, ribosomal DNA, Intraspecific diversity

## Abstract

Traditionally, reference genomes in crop species rely on the assembly of one accession, thus occulting most of intraspecific diversity. However, rearrangements, gene duplications and transposable element content may have a large impact on the genomic structure, which could generate new phenotypic traits. Using two *Brassica rapa* genomes recently sequenced and assembled using long-read technology and optical mapping, we investigated structural variants and repetitive content between the two accessions and genome size variation among a core collection.

We explored the structural consequences of the presence of large repeated sequences in *B. rapa* ‘Z1’ genome versus the *B. rapa* ‘Chiifu’ genome, using comparative genomics and cytogenetic approaches. First, we showed that large genomic variants on chromosomes A05, A06, A09 and A10 are due to large insertions and inversions when comparing *B. rapa* ‘Z1’ and *B. rapa* ‘Chiifu’ at the origin of important length differences in some chromosomes. For instance, lengths of ‘Z1’ and ‘Chiifu’ A06 chromosomes were estimated *in silico* to be 55Mb and 29Mb, respectively. To validate these observations, we compared using fluorescent *in-situ* hybridization (FISH) the two A06 chromosomes present in a F1 hybrid produced by crossing these two varieties. We confirmed a length difference of 17.6% between the A06 chromosomes of ‘Z1’ compared to ‘Chiifu’. Alternatively, using a Copy Number Variation approach, we were able to quantify the presence of a higher number of rDNA and Gypsy elements in ‘Z1’ genome compared to ‘Chiifu’ on different chromosomes including A06. Using flow cytometry, the total genome size of 12 *Brassica* accessions corresponding to a *B. rapa* available core collection was estimated and revealed a genome size variation of up to 16% between these accessions as well as some shared inversions.

This study revealed the contribution of long-read sequencing of new accessions belonging to different cultigroups of *B. rapa* and highlighted the potential impact of differential insertion of repeat elements and inversions of large genomic regions in genome size intraspecific variability.
