## Supplemental Table 1 for "Large genomic variants reveal unexplored intraspecific diversity in *Brassica rapa* genomes"

### Sheet: Feuil1
Supplementary Table 1: Accession identification and origin of the B. rapa accessions.
Six Groups according to Cheng et al. 2016	ssp	Code	Accession No	Seed origin	Country of origin
Heading Chinese cabbages	pekinensis	PBD009	CGN21731	CGN-Netherlands	Japan
		Chiifu		KR	Korea
Pak Choi	narinosa	PBD006	CGN15171	CGN-Netherlands	China
Taicai and Japanese Morphotypes	perviridis	PBD005	CGN15202	CGN-Netherlands	Japan
	nipposinica	PBD007	CGN17279	CGN-Netherlands	Japan
Turnip rape	oleifera	PBD002	CGN06841	CGN-Netherlands	Bangladesh
		PBD008	CGN07220	CGN-Netherlands	Pakistan
Sarson	trilocularis	PBD 01	WUR 2012 H	CGN-Netherlands	USA
		Z1		BrACySol-France	Canada
Chinese and European turnips	rapa	PBD003	CGN06859	CGN-Netherlands	Soviet Union
		PBD004	CGN15220	CGN-Netherlands	Japan
		PBD 10	NAF FR00 0001	BrACySol-France	France
