## Supplemental Table 2 for "Large genomic variants reveal unexplored intraspecific diversity in *Brassica rapa* genomes"

### Sheet: Feuil1
Supplementary Table 2: Primer identifiers, sequences and target amplification.
Target	Sequence Name	Length	Primer Sequence	Amplification
A05_zoneI	A05ILChF3	20	CCAACAAAAACCCGCGAGTT	Chiifu Left border
A05_zoneI	A05ILChR3	20	TCCAGCTTCCAGTTGTGTCC
A05_zoneI	A05ILZ1F1	20	GCTCATCTCGGCTCCTGATC	Z1 Left border
A05_zoneI	A05ILZ1R1	20	CTCCTCCAAACACCGCTCAT
A05_zoneI	A05IRChF4	20	CTCCTCCAAACACCGCTCAT	Chiifu Right border
A05_zoneI	A05IRChR4	20	TGTAGGGTGTTAGCCGCATG
A05_zoneI	A05IRZ1F4	20	TGTCAACTAGGTGTGTGCAG	Z1 Right border
A05_zoneI	A05IRZ1R4	20	GACCCCACACACATAGGCTT
A05_zoneII	A05IILChF1	20	GGATTCAAGACCGACTCGCA	Chiifu Left border
A05_zoneII	A05IILChR1	20	AGATTGGTTCAGTCAGCGCT
A05_zoneII	A05IILZ1F3	20	AGCTGGCTGGCTCTTCATTT	Z1 Left border
A05_zoneII	A05IILZ1R3	20	CATTGTTTCCCCAACCGCTG
A05_zoneII	A05IIRChF4	20	CCATTTGTTCAATGCGGCCA	Chiifu Right border
A05_zoneII	A05IIRChR4	20	ACTCTGAACACATGCTGCGA
A05_zoneII	A05IIRZ1F2	20	GTGGGCGACAAATTTTCCCC	Z1 Right border
A05_zoneII	A05IIRZ1R2	20	CTGCAAAGGTTGTTGGAGCC
A10	A10LChF1	20	ATTAGTGGTGGGTCAAGGCA	Chiifu Left border
A10	A10LChR1	21	GCATCTGCCATATCCTTCCAA
A10	A10LZ1F1	20	TCTACGCAAAGCCCATAGGT	Z1 Left border
A10	A10LZ1R1	20	CGTCTCTTTCTCCGGAGTCG
A10	A10RChF2	20	GGTGGAGATTCGGAGGAAGG	Chiifu Right border
A10	A10RChR2	27	ATGTTCTTTGTTTGAAATTACAACACT
A10	A10RZ1F4	19	TCAGGTGGTTGCCAGATGC	Z1 Right border
A10	A10RZ1R4	20	CAAGCCGAGAGAAGAGCTGA
