## Supplemental Table 3 for "Large genomic variants reveal unexplored intraspecific diversity in *Brassica rapa* genomes"

### Sheet: Feuil1
Supplementary Table 3: Position and length of the B. rapa 'Chiifu' vs ‘Z1’ inversions. For each region, the number and cumulative length of genes, Transposable Elements and ribosomal DNA were identified.
	B. rapa 'Chiifu'											B. rapa 'Z1'
Chromosome	Start	End	Length (in bp)	Percent of ‘N’ sequence	Percent of GC	Number of genes	Cumulative length of gene (in bp)	Number of TEs	Cumulate length of TEs (in bp)	Number of rDNA	Cumulative length of rDNA (in bp)	Start	End	Length (in bp)	Percent of ‘N’ sequence	Percent of GC	Number of genes	Cumulative length of gene (in bp)	Number of TEs	Cumulate length of TEs (in bp)	Number of rDNA	Cumulative length of rDNA (in bp)
A01	16439175	16449777	10603	0.0	38.4702442705	1	1587	2	718	0	0	14972789	14983393	10605	0.0	38.1518151815	1	318	3	1749	0	0
A01	15953632	16124988	171357	0.116715395344	44.1931172931	14	23187	135	132122	0	0	19321486	19562787	241302	0.0	36.5069497973	18	39731	166	147589	0	0
A01	19819131	21316657	1497527	0.00667767592838	33.3251420509	190	378479	1079	682033	0	0	20937437	21198737	261301	0.0	37.5096153478	24	27074	195	203801	0	0
A01	4486650	24986231	20499582	0.520191094628	34.7020783155	2638	5304779	12769	8326890	1	3152	21650090	21709252	59163	0.0	43.3159238037	0	0	28	50616	0	0
A01	16135956	16991141	855186	0.0116933626135	36.7516540261	85	178734	631	524159	0	0	22118939	22381099	262161	0.0	42.2156613684	2	1794	153	255478	0	0
A01	10282837	14275148	3992312	0.0659267111388	34.3742172455	393	822058	2730	1676431	0	0	22715440	22763536	48097	0.0	41.7344117097	3	908	30	39476	0	0
A01	16420244	17237425	817182	0.0244743521027	38.0168677235	90	174660	591	547566	0	0	23039294	23576924	537631	0.0	39.0170953684	34	53574	390	400227	0	0
A01	16157434	16301337	143904	0.0	34.1588837002	15	47051	118	77892	0	0	23695737	23853361	157625	0.0	35.6326724822	16	25988	123	98017	0	0
A01	17705286	18432695	727410	0.0	33.8195790545	68	124069	556	336021	0	0	24757286	25473350	716065	0.0	34.2841781123	82	182973	590	367861	0	0
A01	25837407	25916987	79581	0.125658134479	33.2529121273	14	27325	29	8762	0	0	32774002	32823091	49090	0.0	34.3654512121	12	16734	12	3967	0	0
A01	29171584	29249115	77532	0.0	35.2538306764	0	0	15	8636	0	0	37556680	37622253	65574	0.0	35.0199774301	17	29832	18	3023	0	0
A01	29521163	29588567	67405	0.0	37.4363919591	0	0	21	10774	0	0	37836265	37915545	79281	0.0	36.33909764	18	39570	33	14258	0	0
A02	17628050	20019356	2391307	0.654621092148	39.2587400949	245	471089	1602	1797254	0	0	16991398	17027611	36214	0.0	40.8571270779	1	6931	26	32122	0	0
A02	22780490	23932055	1151566	0.28726099937	34.2280859282	172	403702	757	463061	0	0	17118960	17134447	15488	0.0	47.5723140496	0	0	0	0	0	0
A02	6511651	22998547	16486897	0.625575570709	34.6674453052	2026	4020072	10888	7283031	0	0	23604595	23627872	23278	0.0	38.3967694819	1	821	12	4450	0	0
A03	330	137717	137388	0.0	38.9641016683	32	65794	33	16360	0	0	7283	180008	172726	0.0	38.3410719868	45	90899	56	27835	0	0
A03	368250	456994	88745	0.0	36.8516536143	17	30796	26	20249	0	0	377676	453830	76155	0.0	36.26682424	21	39197	19	7647	0	0
A03	13123856	13134133	10278	0.0	34.8705973925	1	1669	1	616	0	0	12660352	12670777	10426	0.0	34.7304814886	4	5447	2	655	0	0
A03	13561275	13658847	97573	0.0	35.3396943827	13	53270	47	15950	0	0	13123427	13231467	108041	0.0	35.4911561352	19	34143	74	25155	0	0
A03	15759054	15782306	23253	0.0	37.7499677461	5	7195	11	3377	0	0	15246187	15262861	16675	0.0	39.1484257871	6	10784	4	1064	0	0
A03	22633594	22647421	13828	0.0	36.0500433902	3	2560	9	3475	0	0	22073845	22087668	13824	0.0	36.0460069444	4	6039	7	4212	0	0
A03	8835705	8847606	11902	0.0	45.8998487649	2	2791	5	10699	0	0	28220310	28232200	11891	0.0	45.8413926499	0	0	1	11891	0	0
A03	33609954	34171088	561135	19.2014399387	33.0305541447	0	0	279	369150	0	0	33266819	33390432	123614	0.0	41.8229326775	2	1477	43	113332	0	0
A03	35087874	35099761	11888	0.0	39.3421938089	0	0	7	6065	0	0	33686077	33698052	11976	0.0	39.1366065464	1	2982	3	2909	0	0
A03	33277670	33384938	107269	1.41886285879	44.6391781409	0	0	60	67361	0	0	34063206	34162997	99792	0.0	44.708994709	2	6288	41	98641	0	0
A04	9900265	21306849	11406585	0.147879492416	34.094121948	1577	3158003	6151	3014840	0	0	4759411	4778207	18797	0.0	37.532584987	0	0	9	16541	0	0
A04	10110384	10170676	60293	0.0	35.7752972982	6	6281	46	22961	0	0	9824951	9880375	55425	0.0	36.0162381597	8	11389	30	21529	0	0
A04	20976037	21005598	29562	0.338272106082	27.3763615452	0	0	0	0	0	0	20183511	21025497	841987	12.4163437203	29.1980755047	143	261722	256	196779	0	0
A04	21853448	21883396	29949	0.0	40.6691375338	0	0	3	4639	0	0	21657960	21685503	27544	0.0	40.4117049085	8	19662	7	2289	0	0
A05	27061260	27078717	17458	0.0	34.0302440142	0	0	5	921	0	0	6326781	6343493	16713	0.0	34.2966552983	4	6701	9	1484	0	0
A05	6913673	7029834	116162	0.0	31.6308259155	23	34729	78	26103	0	0	12406113	12531667	125555	0.0	32.7872247222	20	46786	86	48055	0	0
A05	6647518	6907577	260060	0.0	34.7835114973	39	64794	110	75252	0	0	12542568	12819965	277398	0.0	34.8319021767	43	81710	126	88497	0	0
A05	6476646	6497538	20893	0.0	40.5781840808	4	9774	5	1151	0	0	12950622	12978604	27983	0.0	37.8050959511	3	15998	10	4352	0	0
A05	6615381	14722286	8106906	0.260901014518	35.0968544596	790	1615302	5466	4096097	0	0	26961561	30863181	3901621	48.3025901286	25.1614905702	23	287360	1249	1962396	1	3226
A05	14408656	14408757	102	98.0392156863	1.96078431373	0	0	0	0	0	0	32399264	32581859	182596	0.0	42.8892199172	3	3068	91	185932	0	0
A05	16477406	16517622	40217	0.0	36.5790586071	1	5731	36	21824	0	0	34362438	34402614	40177	0.0	36.515917067	5	3249	35	26499	0	0
A05	27427954	27448652	20699	0.483115126335	27.3201603942	0	0	5	15985	0	0	45556017	47572232	2016216	24.2333162717	25.5586703012	250	539814	390	622185	0	0
A06	65513	82405	16893	0.0	32.2382051737	1	12467	5	4501	0	0	2024582	2042105	17524	0.0	32.401278247	2	6897	6	4754	0	0
A06	6224105	6335341	111237	0.0	34.0219531271	26	55065	66	28502	0	0	6412289	6532750	120462	0.0	33.0411250021	16	26734	77	40441	0	0
A06	14830736	15291915	461180	0.0433670150484	39.1330933692	85	178448	282	327440	0	0	13931888	13969035	37148	0.0	40.1502099709	8	4999	13	21875	0	0
A06	10201111	14271843	4070733	0.796097410466	36.0295062339	387	824204	2742	2310215	0	0	23495232	23602407	107176	0.0	47.280174666	2	26623	66	100739	0	0
A06	15454294	15482768	28475	0.0	42.412642669	5	11959	26	17129	0	0	27371922	27386113	14192	0.0	46.0611612176	0	0	11	11740	0	0
A06	15442475	15544662	102188	0.0	46.7403217599	14	28969	108	104940	0	0	29728958	29833440	104483	0.0	48.5255974656	0	0	59	103132	0	0
A06	14271841	22458430	8186590	0.350671036414	36.0762417563	1261	2600081	4976	3748759	1	3387	31918351	32004888	86538	0.0	46.3218470499	0	0	44	61505	0	0
A06	15493186	15555504	62319	0.160464705788	48.0575747364	10	15326	61	51447	0	0	32399711	33962614	1562904	39.2332478514	29.3184994088	4	3664	546	886160	1	3226
A06	7071984	13691982	6619999	0.71563454919	34.8291593398	748	1554168	4025	2914829	0	0	36501969	37955666	1453698	30.4082416018	33.4103094315	8	76394	640	940002	1	2753
A06	25700480	25722868	22389	6.8426459422	34.1372995668	0	0	4	428	0	0	41788958	41803048	14091	0.0	36.1649279682	3	2729	1	90	0	0
A06	21587472	21598522	11051	0.0	33.0829789159	1	2479	3	5951	0	0	46657294	46668435	11142	0.0	32.7140549273	2	4260	8	3854	0	0
A07	7642035	7655003	12969	0.0	40.6739147197	1	3236	3	7690	0	0	4994390	5006586	12197	0.0	40.3541854554	0	0	1	519	0	0
A07	6482384	6790581	308198	1.43057385187	41.6673696779	32	70479	188	261029	0	0	5674051	5990685	316635	16.7154610198	34.2984824798	2	1223	129	271788	0	0
A07	6520792	6531927	11136	0.0	41.4691091954	1	940	7	5633	0	0	6101926	6113136	11211	0.0	41.6109178485	0	0	5	8432	0	0
A07	6157009	6238433	81425	0.0	40.9812711084	10	20106	54	67412	0	0	6212223	6280570	68348	0.0	40.0991982209	2	663	47	72223	0	0
A07	5487329	16152918	10665590	0.172048616157	35.260215328	1446	2918092	6741	4886187	0	0	9071575	9106449	34875	0.0	41.2272401434	0	0	17	27486	0	0
A08	9543129	10922857	1379729	0.360360621542	34.0155929172	186	365190	919	571050	0	0	2843158	2853926	10769	0.0	31.4885318971	0	0	1	818	0	0
A08	6572610	6803642	231033	0.0	40.3760501747	27	48566	157	176396	0	0	6329194	6537922	208729	0.0	41.1294070302	5	3885	109	201809	0	0
A08	15558557	15586632	28076	0.0	47.1968941445	3	13058	22	30523	0	0	8866480	8895027	28548	0.0	46.9034608379	0	0	14	31879	0	0
A08	7036688	7050402	13715	0.0	34.9179730222	1	1197	12	2535	0	0	9233493	9244121	10629	0.0	34.8668736476	1	2046	11	3349	0	0
A08	8254975	8334925	79951	0.0	33.9007642181	7	7432	54	25214	0	0	10448438	10521087	72650	0.0	32.2050929112	9	20807	52	22788	0	0
A08	8123607	8253135	129529	3.9103212408	33.2327123656	8	24109	105	54260	0	0	10539752	10722449	182698	0.0	35.9746685787	15	16527	154	117261	0	0
A08	5869437	15589733	9720297	0.163482659018	34.8967732159	1343	2686876	6095	4135293	0	0	10729513	10782965	53453	0.0	34.9147849513	5	3737	31	22517	0	0
A08	8070804	8093140	22337	0.0	39.315933205	1	478	7	14203	0	0	10790786	10822849	32064	0.0	42.193737525	1	3278	18	25295	0	0
A08	836391	4266351	3429961	1.49404031125	33.4917510724	385	727711	2349	1481395	0	0	12022119	12042760	20642	0.0	40.2335045054	0	0	8	17735	0	0
A09	2466	515512	513047	2.0080031654	34.1902398806	109	216833	141	165501	0	0	17220	514031	496812	3.52266048324	33.2606700321	84	181465	134	157510	0	0
A09	729729	1545120	815392	2.74702229112	33.4719987442	161	352090	299	192782	0	0	760665	1470084	709420	0.0	34.3325533534	126	297648	265	184924	0	0
A09	33410823	33423561	12739	0.0	42.491561347	2	10541	1	6063	0	0	8873478	8886279	12802	0.0	42.4933604124	0	0	5	8807	0	0
A09	15687184	15699066	11883	0.0	45.8806698645	0	0	5	10655	0	0	15558204	15570087	11884	0.0	45.7085156513	0	0	1	11883	0	0
A09	21259187	21557221	298035	0.0	36.2762762763	24	48314	208	174428	0	0	19477346	19728842	251497	0.0	35.8994341881	28	40788	183	162209	0	0
A09	21259185	21962390	703206	0.0426617520328	40.327869785	67	161653	551	492016	1	3064	19735631	20102538	366908	0.0	37.7800429535	41	74636	242	246201	0	0
A09	20062138	20411830	349693	0.0285965117975	41.9776775629	39	62907	226	292109	0	0	20229119	20990754	761636	0.0	42.0752170328	21	27155	427	727634	0	0
A09	19808260	19905559	97300	0.0	36.0750256937	8	25972	63	52953	0	0	21121669	21230948	109280	0.0	37.4441800878	13	15653	75	67023	0	0
A09	19739681	19808057	68377	0.0	44.0776869415	4	3886	38	57933	0	0	21238740	21331260	92521	0.0	44.2883237319	2	2827	40	84931	0	0
A09	5245463	17603165	12357703	0.605606074203	33.6014629903	1417	2994883	8017	4665792	0	0	26929343	28961268	2031926	72.2409182224	13.2831116881	6	6904	347	513706	0	0
A09	12593459	21853640	9260182	0.842640025866	35.3083017159	899	1789420	6317	4691379	1	3064	34133363	34924230	790868	0.012644335085	42.9420585989	20	17699	408	760713	0	0
A09	21708934	21853647	144714	0.0	40.9974155921	19	41946	97	124013	0	0	34931016	35319027	388012	73.0974815212	10.836005072	3	3873	58	86007	0	0
A09	21890676	21907599	16924	0.0	39.2283148192	1	707	7	13542	0	0	35357413	35375191	17779	0.0	39.1979301423	0	0	7	3147	0	0
A09	21801030	21877073	76044	0.0	38.9800641734	10	31695	47	63298	0	0	35516377	35668258	151882	2.79756653191	39.3772797303	6	10659	94	118797	0	0
A09	22928092	29291115	6363024	0.16503159504	35.1194180629	908	1764897	4435	3207761	0	0	35894956	35967361	72406	0.0	45.5155650084	0	0	34	70561	0	0
A09	4295481	32530498	28235018	0.66880070698	34.9082794989	3654	7386085	18432	12759274	1	3064	41273647	41309686	36040	0.0	32.0782463929	3	7145	36	28979	0	0
A09	42923195	43010235	87041	0.0	36.9458071484	0	0	28	9020	0	0	55298476	55391185	92710	0.0	34.9401359077	20	53991	26	14061	0	0
A10	10424958	10442578	17621	0.0	34.5553600817	5	6752	7	4743	0	0	7270884	7289366	18483	0.0	31.7805551047	3	3853	11	3554	0	0
A10	18244066	19571457	1327392	0.266688363347	36.8497022733	0	0	342	134020	0	0	15208837	16529620	1320784	0.0	37.0117293971	337	677275	452	160196	0	0
